# Engineered Receptors for Soluble Cell-to-Cell Communication

**DOI:** 10.1101/2024.09.17.613377

**Authors:** Dan I. Piraner, Mohamad H. Abedi, Maria J. Duran Gonzalez, Adam Chazin-Gray, Iowis Zhu, Pavithran T. Ravindran, Thomas Schlichthaerle, Buwei Huang, David Lee, David Baker, Kole T. Roybal

## Abstract

Despite recent advances in mammalian synthetic biology, there remains a lack of modular synthetic receptors that can robustly respond to soluble ligands and in turn activate cellular functions. Such receptors would have extensive clinical potential to regulate the activity of engineered therapeutic cells, but to date only receptors against cell surface targets have approached clinical translation. To address this gap, we developed a receptor architecture based on synNotch, called SyNthetic Intramembrane Proteolysis Receptor (SNIPR), that has the added ability to be activated by soluble ligands, both natural and synthetic, with remarkably low baseline activity and high fold activation. SNIPRs are able to access an endocytic, pH-dependent cleavage mechanism to achieve soluble ligand sensing, in addition to employing a canonical-like pathway for detecting surface-bound ligands. We demonstrate the therapeutic capabilities of the receptor platform by localizing the activity of CAR T-cells to solid tumors where soluble disease-associated factors are expressed, bypassing the major hurdle of on-target off-tumor toxicity in bystander organs. We further applied the SNIPR platform to engineer fully synthetic signaling networks between cells orthogonal to natural signaling pathways, expanding the scope of synthetic biology. Our design framework enables cellular communication and environmental interactions, extending the capabilities of synthetic cellular networking in clinical and research contexts.
