## Supplementary Table 1 for "Engineered Receptors for Soluble Cell-to-Cell Communication"

### Sheet: Sheet1
Figure	Plasmids Used	Experiment Description	T-cell Donor ID
1B	pDP5008, pDP5039, pRay407	TGF SNIPR vs SynNotch	CD3+ Donor A
1C	pDP5101, pDP5162, pRay407	VEGF SNIPR vs SynNotch	CD3+ Donor B
1D	pDP5017, pDP5018, pIZ361(D9D10), pRay407	FGF and IFN SNIPRs	CD3+ Donor A
1F	pOrtho01, pOrtho06,pRay407	OrthoSNIPR vs. OrthoSynNotch	Jurkat
S1A (TGF)	pDP5008, pDP5009, pDP5076, pDP5077, pDP5078, pDP5079, pRay407	TGF SNIPR scFv panel	CD3+ Donor B
S1A (VEGF)	pDP5023, pDP5024, pDP5025, pDP5084, pDP5085, pDP5086, pDP5087, pRay407	VEGF SNIPR scFv panel	CD3+ Donor A
S1B	pDP5009, pDP5013, pDP5014, pDP5015, pRay407	TGF SNIPR TAD panel	CD3+ Donor A
S1C	pDP5122, pDP5108, pDP5101, pDP5113, pRay407	SNIPR Tunability via Hinge Mutation	CD3+ Donor B
S1D	pDP5122	TGF SNIPR Specificity for Active vs. Latent TGF	CD3+ Donor B
S1E	pDP5122, pRay407	TGF SNIPR vs. hTGFB isoforms	CD3+ Donor B
2B	pOrtho01,pRay407, C1-inactive, C1, C2, C4, C6, C8	OrthoSNIPR ligand modularity	Jurkat
2D	pOrtho01,pRay407,pseudo C2, pseudo C2 tuner	OrthoTuner	Jurkat
2E	pOrtho01,pOrtho02,pOrtho03,pOrtho04,pOrtho05,pRay407	OrthoSNIPR promiscuous vs. specific ligands	Jurkat
S2A	pOrtho01,pOrtho08,pRay407	OrthoSNIPR origianl vs. Hinge Mutant	Jurkat
S2B	pOrtho01,pOrtho02,pOrtho03,pOrtho04,pOrtho05,pRay407	Raw data for OrthoSNIPR ligands	Jurkat
3B (Endogenous)	pDP5009, pDP5025, pDP1491, pRL_2000, pDP5164, pRay407	Inhibitor Experiment (endogenous ligands)	CD3+ Donor B
3B (Synthetic)	pOrtho01,pRay407,C1, C2, C4, C6,	Inhibitor Experiment (Ortholigands)	Jurkat
3C	pOrtho07, C6	SNIPR imaging	Jurkat
3D	pOrtho07, C6	SNIPR imaging Analysis	Jurkat
3F	pDP5125, pRay407	FKBP SNIPR	CD3+Donor C
S3A (Endogenous)	pDP5003, pRay407	TGF SNIPR T-cell dilution	CD8+ Donor F
S3A (Synthetic)	pOrtho01,pRay407, C1-active,	OrthoSNIPR cell dilution	Jurkat
S3B	pDP5009, pRay407	TGF SNIPR Surface Activation	CD3+ Donor A
S3C	pDP5009, pRay407	TGF SNIPR Chloroquine Titration	CD3+ Donor B
S3D	pDP5009, pRay407	TGF SNIPR DMSO Titration	CD3+ Donor B
4A	pDP5122, pDP5101, pRay407	TGF and VEGF SNIPR activation by Cell Lines	CD3+ Donor B
4B	pOrtho01,pRay407, C1-active, Endotag1-101A	OrthoSNIPR Sender Cells --> Receiver Cells	Jurkat
4C	pDP5122, pDP5101, pDP1636	TGF and VEGF SNIPR CAR induction titration	CD3+ Donor B
4E (TGF SNIPRs)	pDP5108, pDP5097, pDP5093	Incucyte (A549) - TGF SNIPRs --> DARPin CAR	CD8+Donor D
4E (VEGF SNIPRs)	pDP5113, pDP5097, pDP5093	Incucyte (A549) - VEGF SNIPRs --> DARPin CAR	CD8+Donor D
S4B	pDP5122, pDP5127, pDP5129, pDP5132, pDP5133	Incucyte: A375 vs. various CARs	CD8+ Donor E
S4C	pDP5122, pDP5108, pDP5123, pDP5095 | pDP5113, pDP5097, pDP5093	Incucyte (A375) - TGF and VEGF SNIPRs --> 4D5 CAR	CD8+ Donor D
S4E	pHR+CD19	CD19 Expression in target cells for S4D	N/A
S4F	pDP5122, pDP1648	Incucyte - TGF SNIPR --> CD19 CAR with A549 vs. M28	CD3+ Donor B
5A	pDP5122, pDP5108, pDP1636, pDP1637	In vivo: TGF SNIPR --> 4D5 CAR	CD3+ Donor C
5C	pDP5122, pDP5101, pDP5109, pDP5110	In vivo: A549 / DARPin BBz CAR	CD3+ Donor B
5D	pDP5122, pDP5101, pDP5123, pDP5095	In vivo: A375 / trDARPin 28z CAR	CD3+ Donor B
S5A	pDP5122, pDP1636, pDP5097, pDP5123, pDP5109, pDP5135	Incucyte: Original vs. Truncated DARPin CARs	CD8+ Donor E
S5B	pDP5122, pDP5101, pRay407	Mouse/human TGF & VEGF SNIPR X-reactivity	CD3+ Donor B
S5C	pDP5122, pDP5101, pDP5109, pDP5110	In vivo: Original DARPin CAR vs. A375 xenograft	CD3+ Donor C
S5D	pDP5095, pDP5136	trDARPin CARs dose escalation	CD3+ Donor B
S5D, E	pDP5122, pDP5101, pDP5111, pDP5112	In vivo: A375 (Meso) / nanobody CAR	CD3+Donor C
