## Supplementary Table 2 for "Engineered Receptors for Soluble Cell-to-Cell Communication"

### Sheet: Sheet1
Receptors
Plasmid Name	Receptor Type	Receptor Target	Epitope Tag	scFv Orientation	Key Features	Receptor a.a. Sequence	Plasmid Sequence
pDP5003	SNIPR	TGF-B	Myc	VH-VL	Original (deprecated) Plasmid Backbone	MALPVTALLLPLALLLHAARPEQKLISEEDLQVQLVQSGAEVKKPGSSVKVSCKASGYTFSSNVISWVRQAPGQGLEWMGGVIPIVDIANYAQRFKGRVTITADESTSTTYMELSSLRSEDTAVYYCALPRAFVLDAMDYWGQGTLVTVSSGGGGSGGGGSGGGGSETVLTQSPGTLSLSPGERATLSCRASQSLGSSYLAWYQQKPGQAPRLLIYGASSRAPGIPDRFSGSGSGTDFTLTISRLEPEDFAVYYCQQYADSPITFGQGTRLEIKTTTPAPRPPTPAPTIASQPLSLRPEACFMYVAAAAFVLLFFVGCGVLLSKRKRKHMKLLSSIEQACDICRLKKLKCSKEKPKCAKCLKNNWECRYSPKTKRSPLTRAHLTEVESRLERLEQLFLL…	tggaagggctaattcactcccaaagaagacaagatatccttgatctgtggatctaccacacacaaggctacttccctgattagcagaactacacaccagggccaggggtcagatatccactgacctttggatggtgctacaagctagtaccagttgagccagataaggtagaagaggccaataaaggagagaacaccagcttgttacaccctgtgagcctgcatgggatggatgacccggagagagaagtgttagagtggaggtttgacagccgcctagcatttcatcacgtggcccgagagctgcatccggagtacttcaagaactgctgatatcgagcttgctacaagggactttccgctggggactttccagggaggcgtggcctgggcgggactg…
pDP5008	SNIPR	TGF-B	Myc	VH-VL	Reference TGF SNIPR	MALPVTALLLPLALLLHAARPEQKLISEEDLQVQLVQSGAEVKKPGSSVKVSCKASGYTFSSNVISWVRQAPGQGLEWMGGVIPIVDIANYAQRFKGRVTITADESTSTTYMELSSLRSEDTAVYYCALPRAFVLDAMDYWGQGTLVTVSSGGGGSGGGGSGGGGSETVLTQSPGTLSLSPGERATLSCRASQSLGSSYLAWYQQKPGQAPRLLIYGASSRAPGIPDRFSGSGSGTDFTLTISRLEPEDFAVYYCQQYADSPITFGQGTRLEIKTTTPAPRPPTPAPTIASQPLSLRPEACFMYVAAAAFVLLFFVGCGVLLSKRKRKHMKLLSSIEQACDICRLKKLKCSKEKPKCAKCLKNNWECRYSPKTKRSPLTRAHLTEVESRLERLEQLFLL…	tggaagggctaattcactcccaaagaagacaagatatccttgatctgtggatctaccacacacaaggctacttccctgattagcagaactacacaccagggccaggggtcagatatccactgacctttggatggtgctacaagctagtaccagttgagccagataaggtagaagaggccaataaaggagagaacaccagcttgttacaccctgtgagcctgcatgggatggatgacccggagagagaagtgttagagtggaggtttgacagccgcctagcatttcatcacgtggcccgagagctgcatccggagtacttcaagaactgctgatatcgagcttgctacaagggactttccgctggggactttccagggaggcgtggcctgggcgggactg…
pDP5009	SNIPR	TGF-B	Myc	VL-VH	VL-VH scFv orientation	MALPVTALLLPLALLLHAARPEQKLISEEDLETVLTQSPGTLSLSPGERATLSCRASQSLGSSYLAWYQQKPGQAPRLLIYGASSRAPGIPDRFSGSGSGTDFTLTISRLEPEDFAVYYCQQYADSPITFGQGTRLEIKGGGGSGGGGSGGGGSQVQLVQSGAEVKKPGSSVKVSCKASGYTFSSNVISWVRQAPGQGLEWMGGVIPIVDIANYAQRFKGRVTITADESTSTTYMELSSLRSEDTAVYYCALPRAFVLDAMDYWGQGTLVTVSSTTTPAPRPPTPAPTIASQPLSLRPEACFMYVAAAAFVLLFFVGCGVLLSKRKRKHMKLLSSIEQACDICRLKKLKCSKEKPKCAKCLKNNWECRYSPKTKRSPLTRAHLTEVESRLERLEQLFLL…	tggaagggctaattcactcccaaagaagacaagatatccttgatctgtggatctaccacacacaaggctacttccctgattagcagaactacacaccagggccaggggtcagatatccactgacctttggatggtgctacaagctagtaccagttgagccagataaggtagaagaggccaataaaggagagaacaccagcttgttacaccctgtgagcctgcatgggatggatgacccggagagagaagtgttagagtggaggtttgacagccgcctagcatttcatcacgtggcccgagagctgcatccggagtacttcaagaactgctgatatcgagcttgctacaagggactttccgctggggactttccagggaggcgtggcctgggcgggactg…
pDP5013	SNIPR	TGF-B	Myc	VL-VH	p65-GR TAD	MALPVTALLLPLALLLHAARPEQKLISEEDLETVLTQSPGTLSLSPGERATLSCRASQSLGSSYLAWYQQKPGQAPRLLIYGASSRAPGIPDRFSGSGSGTDFTLTISRLEPEDFAVYYCQQYADSPITFGQGTRLEIKGGGGSGGGGSGGGGSQVQLVQSGAEVKKPGSSVKVSCKASGYTFSSNVISWVRQAPGQGLEWMGGVIPIVDIANYAQRFKGRVTITADESTSTTYMELSSLRSEDTAVYYCALPRAFVLDAMDYWGQGTLVTVSSTTTPAPRPPTPAPTIASQPLSLRPEACFMYVAAAAFVLLFFVGCGVLLSKRKRKHMKLLSSIEQACDICRLKKLKCSKEKPKCAKCLKNNWECRYSPKTKRSPLTRAHLTEVESRLERLEQLFLL…	tggaagggctaattcactcccaaagaagacaagatatccttgatctgtggatctaccacacacaaggctacttccctgattagcagaactacacaccagggccaggggtcagatatccactgacctttggatggtgctacaagctagtaccagttgagccagataaggtagaagaggccaataaaggagagaacaccagcttgttacaccctgtgagcctgcatgggatggatgacccggagagagaagtgttagagtggaggtttgacagccgcctagcatttcatcacgtggcccgagagctgcatccggagtacttcaagaactgctgatatcgagcttgctacaagggactttccgctggggactttccagggaggcgtggcctgggcgggactg…
pDP5014	SNIPR	TGF-B	Myc	VL-VH	VPR TAD	MALPVTALLLPLALLLHAARPEQKLISEEDLETVLTQSPGTLSLSPGERATLSCRASQSLGSSYLAWYQQKPGQAPRLLIYGASSRAPGIPDRFSGSGSGTDFTLTISRLEPEDFAVYYCQQYADSPITFGQGTRLEIKGGGGSGGGGSGGGGSQVQLVQSGAEVKKPGSSVKVSCKASGYTFSSNVISWVRQAPGQGLEWMGGVIPIVDIANYAQRFKGRVTITADESTSTTYMELSSLRSEDTAVYYCALPRAFVLDAMDYWGQGTLVTVSSTTTPAPRPPTPAPTIASQPLSLRPEACFMYVAAAAFVLLFFVGCGVLLSKRKRKHMKLLSSIEQACDICRLKKLKCSKEKPKCAKCLKNNWECRYSPKTKRSPLTRAHLTEVESRLERLEQLFLL…	tggaagggctaattcactcccaaagaagacaagatatccttgatctgtggatctaccacacacaaggctacttccctgattagcagaactacacaccagggccaggggtcagatatccactgacctttggatggtgctacaagctagtaccagttgagccagataaggtagaagaggccaataaaggagagaacaccagcttgttacaccctgtgagcctgcatgggatggatgacccggagagagaagtgttagagtggaggtttgacagccgcctagcatttcatcacgtggcccgagagctgcatccggagtacttcaagaactgctgatatcgagcttgctacaagggactttccgctggggactttccagggaggcgtggcctgggcgggactg…
pDP5015	SNIPR	TGF-B	Myc	VL-VH	MiniVPR TAD	MALPVTALLLPLALLLHAARPEQKLISEEDLETVLTQSPGTLSLSPGERATLSCRASQSLGSSYLAWYQQKPGQAPRLLIYGASSRAPGIPDRFSGSGSGTDFTLTISRLEPEDFAVYYCQQYADSPITFGQGTRLEIKGGGGSGGGGSGGGGSQVQLVQSGAEVKKPGSSVKVSCKASGYTFSSNVISWVRQAPGQGLEWMGGVIPIVDIANYAQRFKGRVTITADESTSTTYMELSSLRSEDTAVYYCALPRAFVLDAMDYWGQGTLVTVSSTTTPAPRPPTPAPTIASQPLSLRPEACFMYVAAAAFVLLFFVGCGVLLSKRKRKHMKLLSSIEQACDICRLKKLKCSKEKPKCAKCLKNNWECRYSPKTKRSPLTRAHLTEVESRLERLEQLFLL…	tggaagggctaattcactcccaaagaagacaagatatccttgatctgtggatctaccacacacaaggctacttccctgattagcagaactacacaccagggccaggggtcagatatccactgacctttggatggtgctacaagctagtaccagttgagccagataaggtagaagaggccaataaaggagagaacaccagcttgttacaccctgtgagcctgcatgggatggatgacccggagagagaagtgttagagtggaggtttgacagccgcctagcatttcatcacgtggcccgagagctgcatccggagtacttcaagaactgctgatatcgagcttgctacaagggactttccgctggggactttccagggaggcgtggcctgggcgggactg…
pDP5017	SNIPR	FGF-2	Myc	VH-VL	Targets FGF-2	MALPVTALLLPLALLLHAARPEQKLISEEDLEVQLVQSGAEVKKPGSSVKVSCKASGYTFTNYVINWVRQAPGQGLEWIGYNDPYNDVSKYNEKFKGRATITSDKSTSTAYMELSSLRSEDTAVYYCAKEGGGKYVYAMDSWGQGTTVTVSSGGGGSGGGGSGGGGSDIQMTQSPSSLSASVGDRVTITCKASQSVSSDVGWYQQKPGKAPKLLIYSGSNRYSGVPSRFSGSGSGTDFTLTISSLQPEDFATYYCQQDYYSPWTFGQGTKVEIKTTTPAPRPPTPAPTIASQPLSLRPEACFMYVAAAAFVLLFFVGCGVLLSKRKRKHMKLLSSIEQACDICRLKKLKCSKEKPKCAKCLKNNWECRYSPKTKRSPLTRAHLTEVESRLERLEQLFLL…	tggaagggctaattcactcccaaagaagacaagatatccttgatctgtggatctaccacacacaaggctacttccctgattagcagaactacacaccagggccaggggtcagatatccactgacctttggatggtgctacaagctagtaccagttgagccagataaggtagaagaggccaataaaggagagaacaccagcttgttacaccctgtgagcctgcatgggatggatgacccggagagagaagtgttagagtggaggtttgacagccgcctagcatttcatcacgtggcccgagagctgcatccggagtacttcaagaactgctgatatcgagcttgctacaagggactttccgctggggactttccagggaggcgtggcctgggcgggactg…
pDP5018	SNIPR	FGF-2	Myc	VL-VH	Targets FGF-2	MALPVTALLLPLALLLHAARPEQKLISEEDLDIQMTQSPSSLSASVGDRVTITCKASQSVSSDVGWYQQKPGKAPKLLIYSGSNRYSGVPSRFSGSGSGTDFTLTISSLQPEDFATYYCQQDYYSPWTFGQGTKVEIKGGGGSGGGGSGGGGSEVQLVQSGAEVKKPGSSVKVSCKASGYTFTNYVINWVRQAPGQGLEWIGYNDPYNDVSKYNEKFKGRATITSDKSTSTAYMELSSLRSEDTAVYYCAKEGGGKYVYAMDSWGQGTTVTVSSTTTPAPRPPTPAPTIASQPLSLRPEACFMYVAAAAFVLLFFVGCGVLLSKRKRKHMKLLSSIEQACDICRLKKLKCSKEKPKCAKCLKNNWECRYSPKTKRSPLTRAHLTEVESRLERLEQLFLL…	tggaagggctaattcactcccaaagaagacaagatatccttgatctgtggatctaccacacacaaggctacttccctgattagcagaactacacaccagggccaggggtcagatatccactgacctttggatggtgctacaagctagtaccagttgagccagataaggtagaagaggccaataaaggagagaacaccagcttgttacaccctgtgagcctgcatgggatggatgacccggagagagaagtgttagagtggaggtttgacagccgcctagcatttcatcacgtggcccgagagctgcatccggagtacttcaagaactgctgatatcgagcttgctacaagggactttccgctggggactttccagggaggcgtggcctgggcgggactg…
pDP5023	SNIPR	VEGF	Myc	VL-VH	VEGF-Targeting Variant (B20-4.1)	MALPVTALLLPLALLLHAARPEQKLISEEDLDIQMTQSPSSLSASVGDRVTITCRASQVIRRSLAWYQQKPGKAPKLLIYAASNLASGVPSRFSGSGSGTDFTLTISSLQPEDFATYYCQQSNTSPLTFGQGTKVEIKGGGGSGGGGSGGGGSEVQLVESGGGLVQPGGSLRLSCAASGFSINGSWIFWVRQAPGKGLEWVGAIWPFGGYTHYADSVKGRFTISADTSKNTAYLQMNSLRAEDTAVYYCARWGHSTSPWAMDYWGQGTLVTVSSTTTPAPRPPTPAPTIASQPLSLRPEACFMYVAAAAFVLLFFVGCGVLLSKRKRKHMKLLSSIEQACDICRLKKLKCSKEKPKCAKCLKNNWECRYSPKTKRSPLTRAHLTEVESRLERLEQLFLL…	tggaagggctaattcactcccaaagaagacaagatatccttgatctgtggatctaccacacacaaggctacttccctgattagcagaactacacaccagggccaggggtcagatatccactgacctttggatggtgctacaagctagtaccagttgagccagataaggtagaagaggccaataaaggagagaacaccagcttgttacaccctgtgagcctgcatgggatggatgacccggagagagaagtgttagagtggaggtttgacagccgcctagcatttcatcacgtggcccgagagctgcatccggagtacttcaagaactgctgatatcgagcttgctacaagggactttccgctggggactttccagggaggcgtggcctgggcgggactg…
pDP5024	SNIPR	VEGF	Myc	VH-VL	VEGF-Targeting Variant (G6-23)	MALPVTALLLPLALLLHAARPEQKLISEEDLEVQLVESGGGLVQPGGSLRLSCAASGFTISDYWIHWVRQAPGKGLEWVAGITPAGGYTYYADSVKGRFTISADTSKNTAYLQMNSLRAEDTAVYYCARFVFFLPYAMDYWGQGTLVTVSSGGGGSGGGGSGGGGSDIQMTQSPSSLSASVGDRVTITCRASQDVSTAVAWYQQKPGKAPKLLIYSASFLYSGVPSRFSGSGSGTDFTLTISSLQPEDFATYYCKQGYANPWTFGQGTKVEIKTTTPAPRPPTPAPTIASQPLSLRPEACFMYVAAAAFVLLFFVGCGVLLSKRKRKHMKLLSSIEQACDICRLKKLKCSKEKPKCAKCLKNNWECRYSPKTKRSPLTRAHLTEVESRLERLEQLFLLI…	tggaagggctaattcactcccaaagaagacaagatatccttgatctgtggatctaccacacacaaggctacttccctgattagcagaactacacaccagggccaggggtcagatatccactgacctttggatggtgctacaagctagtaccagttgagccagataaggtagaagaggccaataaaggagagaacaccagcttgttacaccctgtgagcctgcatgggatggatgacccggagagagaagtgttagagtggaggtttgacagccgcctagcatttcatcacgtggcccgagagctgcatccggagtacttcaagaactgctgatatcgagcttgctacaagggactttccgctggggactttccagggaggcgtggcctgggcgggactg…
pDP5025	SNIPR	VEGF	Myc	VL-VH	Reference VEGF SNIPR (G6-23)	MALPVTALLLPLALLLHAARPEQKLISEEDLDIQMTQSPSSLSASVGDRVTITCRASQDVSTAVAWYQQKPGKAPKLLIYSASFLYSGVPSRFSGSGSGTDFTLTISSLQPEDFATYYCKQGYANPWTFGQGTKVEIKGGGGSGGGGSGGGGSEVQLVESGGGLVQPGGSLRLSCAASGFTISDYWIHWVRQAPGKGLEWVAGITPAGGYTYYADSVKGRFTISADTSKNTAYLQMNSLRAEDTAVYYCARFVFFLPYAMDYWGQGTLVTVSSTTTPAPRPPTPAPTIASQPLSLRPEACFMYVAAAAFVLLFFVGCGVLLSKRKRKHMKLLSSIEQACDICRLKKLKCSKEKPKCAKCLKNNWECRYSPKTKRSPLTRAHLTEVESRLERLEQLFLLI…	tggaagggctaattcactcccaaagaagacaagatatccttgatctgtggatctaccacacacaaggctacttccctgattagcagaactacacaccagggccaggggtcagatatccactgacctttggatggtgctacaagctagtaccagttgagccagataaggtagaagaggccaataaaggagagaacaccagcttgttacaccctgtgagcctgcatgggatggatgacccggagagagaagtgttagagtggaggtttgacagccgcctagcatttcatcacgtggcccgagagctgcatccggagtacttcaagaactgctgatatcgagcttgctacaagggactttccgctggggactttccagggaggcgtggcctgggcgggactg…
pDP5039	SynNotch	TGF-B	Myc	VH-VL	SynNotch Receptor Architecture	MALPVTALLLPLALLLHAARPEQKLISEEDLQVQLVQSGAEVKKPGSSVKVSCKASGYTFSSNVISWVRQAPGQGLEWMGGVIPIVDIANYAQRFKGRVTITADESTSTTYMELSSLRSEDTAVYYCALPRAFVLDAMDYWGQGTLVTVSSGGGGSGGGGSGGGGSETVLTQSPGTLSLSPGERATLSCRASQSLGSSYLAWYQQKPGQAPRLLIYGASSRAPGIPDRFSGSGSGTDFTLTISRLEPEDFAVYYCQQYADSPITFGQGTRLEIKILDYSFTGGAGRDIPPPQIEEACELPECQVDAGNKVCNLQCNNHACGWDGGDCSLNFNDPWKNCTQSLQCWKYFSDGHCDSQCNSAGCLFDGFDCQLTEGQCNPLYDQYCKDHFSDGHCDQGCNS…	tggaagggctaattcactcccaaagaagacaagatatccttgatctgtggatctaccacacacaaggctacttccctgattagcagaactacacaccagggccaggggtcagatatccactgacctttggatggtgctacaagctagtaccagttgagccagataaggtagaagaggccaataaaggagagaacaccagcttgttacaccctgtgagcctgcatgggatggatgacccggagagagaagtgttagagtggaggtttgacagccgcctagcatttcatcacgtggcccgagagctgcatccggagtacttcaagaactgctgatatcgagcttgctacaagggactttccgctggggactttccagggaggcgtggcctgggcgggactg…
pDP5076	SNIPR	TGF-B	Myc	VH-VL	TGF-Targeting Variant (PET1073G12)	MALPVTALLLPLALLLHAARPEQKLISEEDLQVQLVQSGAEVKKPGSSVKVSCKASGYTFSSNVISWVRQAPGQGLEWMGGVIPIVDIANYAQRFKGRVTITADESTSTTYMELSSLRSEDTAVYYCASTLGLVLDAMDYWGQGTLVTVSSGGGGSGGGGSGGGGSETVLTQSPGTLSLSPGERATLSCRASQSLGSSYLAWYQQKPGQAPRLLIYGASSRAPGIPDRFSGSGSGTDFTLTISRLEPEDFAVYYCQQYADSPITFGQGTRLEIKTTTPAPRPPTPAPTIASQPLSLRPEACFMYVAAAAFVLLFFVGCGVLLSKRKRKHMKLLSSIEQACDICRLKKLKCSKEKPKCAKCLKNNWECRYSPKTKRSPLTRAHLTEVESRLERLEQLFLL…	tggaagggctaattcactcccaaagaagacaagatatccttgatctgtggatctaccacacacaaggctacttccctgattagcagaactacacaccagggccaggggtcagatatccactgacctttggatggtgctacaagctagtaccagttgagccagataaggtagaagaggccaataaaggagagaacaccagcttgttacaccctgtgagcctgcatgggatggatgacccggagagagaagtgttagagtggaggtttgacagccgcctagcatttcatcacgtggcccgagagctgcatccggagtacttcaagaactgctgatatcgagcttgctacaagggactttccgctggggactttccagggaggcgtggcctgggcgggactg…
pDP5077	SNIPR	TGF-B	Myc	VL-VH	TGF-Targeting Variant (PET1073G12)	MALPVTALLLPLALLLHAARPEQKLISEEDLETVLTQSPGTLSLSPGERATLSCRASQSLGSSYLAWYQQKPGQAPRLLIYGASSRAPGIPDRFSGSGSGTDFTLTISRLEPEDFAVYYCQQYADSPITFGQGTRLEIKGGGGSGGGGSGGGGSQVQLVQSGAEVKKPGSSVKVSCKASGYTFSSNVISWVRQAPGQGLEWMGGVIPIVDIANYAQRFKGRVTITADESTSTTYMELSSLRSEDTAVYYCASTLGLVLDAMDYWGQGTLVTVSSTTTPAPRPPTPAPTIASQPLSLRPEACFMYVAAAAFVLLFFVGCGVLLSKRKRKHMKLLSSIEQACDICRLKKLKCSKEKPKCAKCLKNNWECRYSPKTKRSPLTRAHLTEVESRLERLEQLFLL…	tggaagggctaattcactcccaaagaagacaagatatccttgatctgtggatctaccacacacaaggctacttccctgattagcagaactacacaccagggccaggggtcagatatccactgacctttggatggtgctacaagctagtaccagttgagccagataaggtagaagaggccaataaaggagagaacaccagcttgttacaccctgtgagcctgcatgggatggatgacccggagagagaagtgttagagtggaggtttgacagccgcctagcatttcatcacgtggcccgagagctgcatccggagtacttcaagaactgctgatatcgagcttgctacaagggactttccgctggggactttccagggaggcgtggcctgggcgggactg…
pDP5078	SNIPR	TGF-B	Myc	VH-VL	TGF-Targeting Variant (PET1287A10)	MALPVTALLLPLALLLHAARPEQKLISEEDLQVQLVQSGAEVKKPGSSVKVSCKASGGTFSTSFINWVRQAPGQGLEWMGGIIPIFDITNYAQKFQSRVTITADKSTSTAYMELSSLRSEDTAVYYCARGNGNYALDAMDYWGQGTLVTVSSGGGGSGGGGSGGGGSEIVLTQSPGTLSLSPGERATLSCRASQSVSSSYFAWYQQKPGQAPRLLIYGASSRATGIPDRFSGSGSGTDFTLTISRLEPEDFAVYYCQQYYDSPITFGQGTRLEIKTTTPAPRPPTPAPTIASQPLSLRPEACFMYVAAAAFVLLFFVGCGVLLSKRKRKHMKLLSSIEQACDICRLKKLKCSKEKPKCAKCLKNNWECRYSPKTKRSPLTRAHLTEVESRLERLEQLFL…	tggaagggctaattcactcccaaagaagacaagatatccttgatctgtggatctaccacacacaaggctacttccctgattagcagaactacacaccagggccaggggtcagatatccactgacctttggatggtgctacaagctagtaccagttgagccagataaggtagaagaggccaataaaggagagaacaccagcttgttacaccctgtgagcctgcatgggatggatgacccggagagagaagtgttagagtggaggtttgacagccgcctagcatttcatcacgtggcccgagagctgcatccggagtacttcaagaactgctgatatcgagcttgctacaagggactttccgctggggactttccagggaggcgtggcctgggcgggactg…
pDP5079	SNIPR	TGF-B	Myc	VL-VH	TGF-Targeting Variant (PET1287A10)	MALPVTALLLPLALLLHAARPEQKLISEEDLEIVLTQSPGTLSLSPGERATLSCRASQSVSSSYFAWYQQKPGQAPRLLIYGASSRATGIPDRFSGSGSGTDFTLTISRLEPEDFAVYYCQQYYDSPITFGQGTRLEIKGGGGSGGGGSGGGGSQVQLVQSGAEVKKPGSSVKVSCKASGGTFSTSFINWVRQAPGQGLEWMGGIIPIFDITNYAQKFQSRVTITADKSTSTAYMELSSLRSEDTAVYYCARGNGNYALDAMDYWGQGTLVTVSSTTTPAPRPPTPAPTIASQPLSLRPEACFMYVAAAAFVLLFFVGCGVLLSKRKRKHMKLLSSIEQACDICRLKKLKCSKEKPKCAKCLKNNWECRYSPKTKRSPLTRAHLTEVESRLERLEQLFL…	tggaagggctaattcactcccaaagaagacaagatatccttgatctgtggatctaccacacacaaggctacttccctgattagcagaactacacaccagggccaggggtcagatatccactgacctttggatggtgctacaagctagtaccagttgagccagataaggtagaagaggccaataaaggagagaacaccagcttgttacaccctgtgagcctgcatgggatggatgacccggagagagaagtgttagagtggaggtttgacagccgcctagcatttcatcacgtggcccgagagctgcatccggagtacttcaagaactgctgatatcgagcttgctacaagggactttccgctggggactttccagggaggcgtggcctgggcgggactg…
pDP5084	SNIPR	VEGF	Myc	VH-VL	VEGF-Targeting Variant (YADS2)	MALPVTALLLPLALLLHAARPEQKLISEEDLEVQLVESGGGLVQPGGSLRLSCAASGFAISDYDIHWVRQAPGKGLEWVADIAPYAGATAYADSVKGRFTISADTSKNTAYLQMNSLRAEDTAVYYCSRSSYAYYAAMDYWGQGTLVTVSSGGGGSGGGGSGGGGSDIQMTQSPSSLSASVGDRVTITCRASQSYAYAVAWYQQKPGKAPKLLIYDASYLYSGVPSRFSGSGSGTDFTLTISSLQPEDFATYYCQQAYSSPDTFGQGTKVEIKTTTPAPRPPTPAPTIASQPLSLRPEACFMYVAAAAFVLLFFVGCGVLLSKRKRKHMKLLSSIEQACDICRLKKLKCSKEKPKCAKCLKNNWECRYSPKTKRSPLTRAHLTEVESRLERLEQLFLLI…	tggaagggctaattcactcccaaagaagacaagatatccttgatctgtggatctaccacacacaaggctacttccctgattagcagaactacacaccagggccaggggtcagatatccactgacctttggatggtgctacaagctagtaccagttgagccagataaggtagaagaggccaataaaggagagaacaccagcttgttacaccctgtgagcctgcatgggatggatgacccggagagagaagtgttagagtggaggtttgacagccgcctagcatttcatcacgtggcccgagagctgcatccggagtacttcaagaactgctgatatcgagcttgctacaagggactttccgctggggactttccagggaggcgtggcctgggcgggactg…
pDP5085	SNIPR	VEGF	Myc	VL-VH	VEGF-Targeting Variant (YADS2)	MALPVTALLLPLALLLHAARPEQKLISEEDLDIQMTQSPSSLSASVGDRVTITCRASQSYAYAVAWYQQKPGKAPKLLIYDASYLYSGVPSRFSGSGSGTDFTLTISSLQPEDFATYYCQQAYSSPDTFGQGTKVEIKGGGGSGGGGSGGGGSEVQLVESGGGLVQPGGSLRLSCAASGFAISDYDIHWVRQAPGKGLEWVADIAPYAGATAYADSVKGRFTISADTSKNTAYLQMNSLRAEDTAVYYCSRSSYAYYAAMDYWGQGTLVTVSSTTTPAPRPPTPAPTIASQPLSLRPEACFMYVAAAAFVLLFFVGCGVLLSKRKRKHMKLLSSIEQACDICRLKKLKCSKEKPKCAKCLKNNWECRYSPKTKRSPLTRAHLTEVESRLERLEQLFLLI…	tggaagggctaattcactcccaaagaagacaagatatccttgatctgtggatctaccacacacaaggctacttccctgattagcagaactacacaccagggccaggggtcagatatccactgacctttggatggtgctacaagctagtaccagttgagccagataaggtagaagaggccaataaaggagagaacaccagcttgttacaccctgtgagcctgcatgggatggatgacccggagagagaagtgttagagtggaggtttgacagccgcctagcatttcatcacgtggcccgagagctgcatccggagtacttcaagaactgctgatatcgagcttgctacaagggactttccgctggggactttccagggaggcgtggcctgggcgggactg…
pDP5086	SNIPR	VEGF	Myc	VH-VL	VEGF-Targeting Variant (YADS3)	MALPVTALLLPLALLLHAARPEQKLISEEDLEVQLVESGGGLVQPGGSLRLSCAASGFSISDYDIHWVRQAPGKGLEWVAAIAPYSGSTYYADSVKGRFTISADTSKNTAYLQMNSLRAEDTAVYYCSRSSYAYYSAMDYWGQGTLVTVSSGGGGSGGGGSGGGGSDIQMTQSPSSLSASVGDRVTITCRASQASYYDVAWYQQKPGKAPKLLIYAASYLYSGVPSRFSGSGSGTDFTLTISSLQPEDFATYYCQQYYYAPATFGQGTKVEIKTTTPAPRPPTPAPTIASQPLSLRPEACFMYVAAAAFVLLFFVGCGVLLSKRKRKHMKLLSSIEQACDICRLKKLKCSKEKPKCAKCLKNNWECRYSPKTKRSPLTRAHLTEVESRLERLEQLFLLI…	tggaagggctaattcactcccaaagaagacaagatatccttgatctgtggatctaccacacacaaggctacttccctgattagcagaactacacaccagggccaggggtcagatatccactgacctttggatggtgctacaagctagtaccagttgagccagataaggtagaagaggccaataaaggagagaacaccagcttgttacaccctgtgagcctgcatgggatggatgacccggagagagaagtgttagagtggaggtttgacagccgcctagcatttcatcacgtggcccgagagctgcatccggagtacttcaagaactgctgatatcgagcttgctacaagggactttccgctggggactttccagggaggcgtggcctgggcgggactg…
pDP5087	SNIPR	VEGF	Myc	VL-VH	VEGF-Targeting Variant (YADS3)	MALPVTALLLPLALLLHAARPEQKLISEEDLDIQMTQSPSSLSASVGDRVTITCRASQASYYDVAWYQQKPGKAPKLLIYAASYLYSGVPSRFSGSGSGTDFTLTISSLQPEDFATYYCQQYYYAPATFGQGTKVEIKGGGGSGGGGSGGGGSEVQLVESGGGLVQPGGSLRLSCAASGFSISDYDIHWVRQAPGKGLEWVAAIAPYSGSTYYADSVKGRFTISADTSKNTAYLQMNSLRAEDTAVYYCSRSSYAYYSAMDYWGQGTLVTVSSTTTPAPRPPTPAPTIASQPLSLRPEACFMYVAAAAFVLLFFVGCGVLLSKRKRKHMKLLSSIEQACDICRLKKLKCSKEKPKCAKCLKNNWECRYSPKTKRSPLTRAHLTEVESRLERLEQLFLLI…	tggaagggctaattcactcccaaagaagacaagatatccttgatctgtggatctaccacacacaaggctacttccctgattagcagaactacacaccagggccaggggtcagatatccactgacctttggatggtgctacaagctagtaccagttgagccagataaggtagaagaggccaataaaggagagaacaccagcttgttacaccctgtgagcctgcatgggatggatgacccggagagagaagtgttagagtggaggtttgacagccgcctagcatttcatcacgtggcccgagagctgcatccggagtacttcaagaactgctgatatcgagcttgctacaagggactttccgctggggactttccagggaggcgtggcctgggcgggactg…
pDP5101	SNIPR	VEGF	V5	VL-VH	V5 tag for improved staining	MALPVTALLLPLALLLHAARPGKPIPNPLLGLDSTDIQMTQSPSSLSASVGDRVTITCRASQDVSTAVAWYQQKPGKAPKLLIYSASFLYSGVPSRFSGSGSGTDFTLTISSLQPEDFATYYCKQGYANPWTFGQGTKVEIKGGGGSGGGGSGGGGSEVQLVESGGGLVQPGGSLRLSCAASGFTISDYWIHWVRQAPGKGLEWVAGITPAGGYTYYADSVKGRFTISADTSKNTAYLQMNSLRAEDTAVYYCARFVFFLPYAMDYWGQGTLVTVSSTTTPAPRPPTPAPTIASQPLSLRPEACFMYVAAAAFVLLFFVGCGVLLSKRKRKHMKLLSSIEQACDICRLKKLKCSKEKPKCAKCLKNNWECRYSPKTKRSPLTRAHLTEVESRLERLEQL…	tggaagggctaattcactcccaaagaagacaagatatccttgatctgtggatctaccacacacaaggctacttccctgattagcagaactacacaccagggccaggggtcagatatccactgacctttggatggtgctacaagctagtaccagttgagccagataaggtagaagaggccaataaaggagagaacaccagcttgttacaccctgtgagcctgcatgggatggatgacccggagagagaagtgttagagtggaggtttgacagccgcctagcatttcatcacgtggcccgagagctgcatccggagtacttcaagaactgctgatatcgagcttgctacaagggactttccgctggggactttccagggaggcgtggcctgggcgggactg…
pDP5108	SNIPR	TGF-B	V5	VL-VH	V5 tag | Hinge mutation for stronger activation	MALPVTALLLPLALLLHAARPGKPIPNPLLGLDSTETVLTQSPGTLSLSPGERATLSCRASQSLGSSYLAWYQQKPGQAPRLLIYGASSRAPGIPDRFSGSGSGTDFTLTISRLEPEDFAVYYCQQYADSPITFGQGTRLEIKGGGGSGGGGSGGGGSQVQLVQSGAEVKKPGSSVKVSCKASGYTFSSNVISWVRQAPGQGLEWMGGVIPIVDIANYAQRFKGRVTITADESTSTTYMELSSLRSEDTAVYYCALPRAFVLDAMDYWGQGTLVTVSSTTTPAPRPPTPAPTIASQPLSLRPEASFMYVAAAAFVLLFFVGCGVLLSKRKRKHMKLLSSIEQACDICRLKKLKCSKEKPKCAKCLKNNWECRYSPKTKRSPLTRAHLTEVESRLERLEQ…	tggaagggctaattcactcccaaagaagacaagatatccttgatctgtggatctaccacacacaaggctacttccctgattagcagaactacacaccagggccaggggtcagatatccactgacctttggatggtgctacaagctagtaccagttgagccagataaggtagaagaggccaataaaggagagaacaccagcttgttacaccctgtgagcctgcatgggatggatgacccggagagagaagtgttagagtggaggtttgacagccgcctagcatttcatcacgtggcccgagagctgcatccggagtacttcaagaactgctgatatcgagcttgctacaagggactttccgctggggactttccagggaggcgtggcctgggcgggactg…
pDP5113	SNIPR	VEGF	V5	VL-VH	V5 tag | Hinge mutation for stronger activation	MALPVTALLLPLALLLHAARPGKPIPNPLLGLDSTDIQMTQSPSSLSASVGDRVTITCRASQDVSTAVAWYQQKPGKAPKLLIYSASFLYSGVPSRFSGSGSGTDFTLTISSLQPEDFATYYCKQGYANPWTFGQGTKVEIKGGGGSGGGGSGGGGSEVQLVESGGGLVQPGGSLRLSCAASGFTISDYWIHWVRQAPGKGLEWVAGITPAGGYTYYADSVKGRFTISADTSKNTAYLQMNSLRAEDTAVYYCARFVFFLPYAMDYWGQGTLVTVSSTTTPAPRPPTPAPTIASQPLSLRPEASFMYVAAAAFVLLFFVGCGVLLSKRKRKHMKLLSSIEQACDICRLKKLKCSKEKPKCAKCLKNNWECRYSPKTKRSPLTRAHLTEVESRLERLEQL…	tggaagggctaattcactcccaaagaagacaagatatccttgatctgtggatctaccacacacaaggctacttccctgattagcagaactacacaccagggccaggggtcagatatccactgacctttggatggtgctacaagctagtaccagttgagccagataaggtagaagaggccaataaaggagagaacaccagcttgttacaccctgtgagcctgcatgggatggatgacccggagagagaagtgttagagtggaggtttgacagccgcctagcatttcatcacgtggcccgagagctgcatccggagtacttcaagaactgctgatatcgagcttgctacaagggactttccgctggggactttccagggaggcgtggcctgggcgggactg…
pDP5122	SNIPR	TGF-B	V5	VL-VH	V5 tag for improved staining	MALPVTALLLPLALLLHAARPGKPIPNPLLGLDSTETVLTQSPGTLSLSPGERATLSCRASQSLGSSYLAWYQQKPGQAPRLLIYGASSRAPGIPDRFSGSGSGTDFTLTISRLEPEDFAVYYCQQYADSPITFGQGTRLEIKGGGGSGGGGSGGGGSQVQLVQSGAEVKKPGSSVKVSCKASGYTFSSNVISWVRQAPGQGLEWMGGVIPIVDIANYAQRFKGRVTITADESTSTTYMELSSLRSEDTAVYYCALPRAFVLDAMDYWGQGTLVTVSSTTTPAPRPPTPAPTIASQPLSLRPEACFMYVAAAAFVLLFFVGCGVLLSKRKRKHMKLLSSIEQACDICRLKKLKCSKEKPKCAKCLKNNWECRYSPKTKRSPLTRAHLTEVESRLERLEQ…	tggaagggctaattcactcccaaagaagacaagatatccttgatctgtggatctaccacacacaaggctacttccctgattagcagaactacacaccagggccaggggtcagatatccactgacctttggatggtgctacaagctagtaccagttgagccagataaggtagaagaggccaataaaggagagaacaccagcttgttacaccctgtgagcctgcatgggatggatgacccggagagagaagtgttagagtggaggtttgacagccgcctagcatttcatcacgtggcccgagagctgcatccggagtacttcaagaactgctgatatcgagcttgctacaagggactttccgctggggactttccagggaggcgtggcctgggcgggactg…
pDP5125	SNIPR	TGF-B* | Dimerizer	V5	VH-VL	Contains DmrA homodimerizing module in ICD	MALPVTALLLPLALLLHAARPGKPIPNPLLGLDSTQVQLVQSGAEVKKPGSSVKVSCKASGYTFSSNVISWVRQAPGQGLEWMGGVIPIVDIANYAQRFKGRVTITADESTSTTYMELSSLRSEDTAVYYCALPRAFVLDAMDYWGQGTLVTVSSGGGGSGGGGSGGGGSETVLTQSPGTLSLSPGERATLSCRASQSLGSSYLAWYQQKPGQAPRLLIYGASSRAPGIPDRFSGSGSGTDFTLTISRLEPEDFAVYYCQQYADSPITFGQGTRLEIKTTTPAPRPPTPAPTIASQPLSLRPEACFMYVAAAAFVLLFFVGCGVLLSKRKRKHGGGGSGVQVETISPGDGRTFPKRGQTCVVHYTGMLEDGKKVDSSRDRNKPFKFMLGKQEVIRGWEE…	tggaagggctaattcactcccaaagaagacaagatatccttgatctgtggatctaccacacacaaggctacttccctgattagcagaactacacaccagggccaggggtcagatatccactgacctttggatggtgctacaagctagtaccagttgagccagataaggtagaagaggccaataaaggagagaacaccagcttgttacaccctgtgagcctgcatgggatggatgacccggagagagaagtgttagagtggaggtttgacagccgcctagcatttcatcacgtggcccgagagctgcatccggagtacttcaagaactgctgatatcgagcttgctacaagggactttccgctggggactttccagggaggcgtggcctgggcgggactg…
pDP5162	SynNotch	VEGF	V5	VL-VH	SynNotch Receptor Architecture	MALPVTALLLPLALLLHAARPGKPIPNPLLGLDSTDIQMTQSPSSLSASVGDRVTITCRASQDVSTAVAWYQQKPGKAPKLLIYSASFLYSGVPSRFSGSGSGTDFTLTISSLQPEDFATYYCKQGYANPWTFGQGTKVEIKGGGGSGGGGSGGGGSEVQLVESGGGLVQPGGSLRLSCAASGFTISDYWIHWVRQAPGKGLEWVAGITPAGGYTYYADSVKGRFTISADTSKNTAYLQMNSLRAEDTAVYYCARFVFFLPYAMDYWGQGTLVTVSSILDYSFTGGAGRDIPPPQIEEACELPECQVDAGNKVCNLQCNNHACGWDGGDCSLNFNDPWKNCTQSLQCWKYFSDGHCDSQCNSAGCLFDGFDCQLTEGQCNPLYDQYCKDHFSDGHCDQG…	tggaagggctaattcactcccaaagaagacaagatatccttgatctgtggatctaccacacacaaggctacttccctgattagcagaactacacaccagggccaggggtcagatatccactgacctttggatggtgctacaagctagtaccagttgagccagataaggtagaagaggccaataaaggagagaacaccagcttgttacaccctgtgagcctgcatgggatggatgacccggagagagaagtgttagagtggaggtttgacagccgcctagcatttcatcacgtggcccgagagctgcatccggagtacttcaagaactgctgatatcgagcttgctacaagggactttccgctggggactttccagggaggcgtggcctgggcgggactg…
pIZ361(D9D10)	SNIPR	IFNy	Myc	VH-VL	Reference IFNy SNIPR	MALPVTALLLPLALLLHAARPEQKLISEEDLQVQLVQSGSELKKPGASVKISCKASGYTFTDYGMNWVKQAPGQGLKWMGWINTYTGESTYVDDFKGRFVFSLDTSVSAAYLQISSLKAEDTATYFCARRGFYAMDYWGQGTTVTVSSGGGGSGGGGSGGGGSDIVLTQSPATMSASPGERVTLTCSASSSISYMFWYHQRPGQSPRLLIYDTSNLASGVPARFSGSGSGTSYSLTISRMEPEDFATYFCHQSSSYPFTFGQGTKLEIKRTTTPAPRPPTPAPTIASQPLSLRPEACFMYVAAAAFVLLFFVGCGVLLSKRKRKHMKLLSSIEQACDICRLKKLKCSKEKPKCAKCLKNNWECRYSPKTKRSPLTRAHLTEVESRLERLEQLFLLIFPR…	tggaagggctaattcactcccaaagaagacaagatatccttgatctgtggatctaccacacacaaggctacttccctgattagcagaactacacaccagggccaggggtcagatatccactgacctttggatggtgctacaagctagtaccagttgagccagataaggtagaagaggccaataaaggagagaacaccagcttgttacaccctgtgagcctgcatgggatggatgacccggagagagaagtgttagagtggaggtttgacagccgcctagcatttcatcacgtggcccgagagctgcatccggagtacttcaagaactgctgatatcgagcttgctacaagggactttccgctggggactttccagggaggcgtggcctgggcgggactg…
pDP1491	SNIPR	CD19	Myc	VL-VH	Reference CD19 SNIPR	MALPVTALLLPLALLLHAARPEQKLISEEDLDIQMTQTTSSLSASLGDRVTISCRASQDISKYLNWYQQKPDGTVKLLIYHTSRLHSGVPSRFSGSGSGTDYSLTISNLEQEDIATYFCQQGNTLPYTFGGGTKLEITGGGGSGGGGSGGGGSEVKLQESGPGLVAPSQSLSVTCTVSGVSLPDYGVSWIRQPPRKGLEWLGVIWGSETTYYNSALKSRLTIIKDNSKSQVFLKMNSLQTDDTAIYYCAKHYYYGGSYAMDYWGQGTSVTVSSTTTPAPRPPTPAPTIASQPLSLRPEACFMYVAAAAFVLLFFVGCGVLLSKRKRKHMKLLSSIEQACDICRLKKLKCSKEKPKCAKCLKNNWECRYSPKTKRSPLTRAHLTEVESRLERLEQLFLLI…	tggaagggctaattcactcccaaagaagacaagatatccttgatctgtggatctaccacacacaaggctacttccctgattagcagaactacacaccagggccaggggtcagatatccactgacctttggatggtgctacaagctagtaccagttgagccagataaggtagaagaggccaataaaggagagaacaccagcttgttacaccctgtgagcctgcatgggatggatgacccggagagagaagtgttagagtggaggtttgacagccgcctagcatttcatcacgtggcccgagagctgcatccggagtacttcaagaactgctgatatcgagcttgctacaagggactttccgctggggactttccagggaggcgtggcctgggcgggactg…
pRL_2000	SynNotch	CD19	Myc	VL-VH	Reference CD19 SynNotch	MALPVTALLLPLALLLHAARPEQKLISEEDLDIQMTQTTSSLSASLGDRVTISCRASQDISKYLNWYQQKPDGTVKLLIYHTSRLHSGVPSRFSGSGSGTDYSLTISNLEQEDIATYFCQQGNTLPYTFGGGTKLEITGGGGSGGGGSGGGGSEVKLQESGPGLVAPSQSLSVTCTVSGVSLPDYGVSWIRQPPRKGLEWLGVIWGSETTYYNSALKSRLTIIKDNSKSQVFLKMNSLQTDDTAIYYCAKHYYYGGSYAMDYWGQGTSVTVSSILDYSFTGGAGRDIPPPQIEEACELPECQVDAGNKVCNLQCNNHACGWDGGDCSLNFNDPWKNCTQSLQCWKYFSDGHCDSQCNSAGCLFDGFDCQLTEGQCNPLYDQYCKDHFSDGHCDQGCNSA…	tggaagggctaattcactcccaaagaagacaagatatccttgatctgtggatctaccacacacaaggctacttccctgattagcagaactacacaccagggccaggggtcagatatccactgacctttggatggtgctacaagctagtaccagttgagccagataaggtagaagaggccaataaaggagagaacaccagcttgttacaccctgtgagcctgcatgggatggatgacccggagagagaagtgttagagtggaggtttgacagccgcctagcatttcatcacgtggcccgagagctgcatccggagtacttcaagaactgctgatatcgagcttgctacaagggactttccgctggggactttccagggaggcgtggcctgggcgggactg…
pOrtho01	SNIPR	LHD101A	FLAG	N/A	original orthoreceptor	MALPVTALLLPLALLLHAARPDYKDHDGDYKDHDIDYKDDDDKGSGRQEKVLKSIEETVRKMGVTMETHRSGNEVKVVIKGLHESQQEQLLEDVLRTAEKQGVRVRIRFKGDTVTIVVRETTTPAPRPPTPAPTIASQPLSLRPEACFMYVAAAAFVLLFFVGCGVLLSKRKRKHMKLLSSIEQACDICRLKKLKCSKEKPKCAKCLKNNWECRYSPKTKRSPLTRAHLTEVESRLERLEQLFLLIFPREDLDMILKMDSLQDIKALLTGLFVQDNVNKDAVTDRLASVETDMPLTLRQHRISATSSSEESSNKGQRQLTVSAAAGGSGGSGGSDALDDFDLDMLGSDALDDFDLDMLGSDALDDFDLDMLGSDALDDFDLDMLGS*
pOrtho02	SNIPR	LHD275A	FLAG	N/A	orthoreceptor variant	MALPVTALLLPLALLLHAARPDYKDHDGDYKDHDIDYKDDDDKGSDVEWRYTNISEETQQKSAEFVLEIALRAGTGVTFTTRQGELQIQVHNLDELLAIAMLCYTLGLLLGDHRVQELAKRAVEAWERGDEERVKKLLIEALKRLVETAEEVVRERPGSNLAKLALEIILRAAEALARAEDPESLKEAVKAAEKVVREQPGSNLAKKALEIILRAAEELAKLPDPEALKEAVKAAEKVVREQPGSELAKKALEIIERAAEELKKSPDPEAQKEAKKAEQKVREERPGSTTTPAPRPPTPAPTIASQPLSLRPEACFMYVAAAAFVLLFFVGCGVLLSKRKRKHMKLLSSIEQACDICRLKKLKCSKEKPKCAKCLKNNWECRYSPKTKRSPLTRAHLTE…
pOrtho03	SNIPR	LHD298B	FLAG	N/A	orthoreceptor variant	MALPVTALLLPLALLLHAARPDYKDHDGDYKDHDIDYKDDDDKGSGRQEKVLKSIEETVRKMGVTMETHRSGNTVKVVIKGLHESQQEQLHKDVEETVQKEGVFVLVSHHGDTVTIQVYETTTPAPRPPTPAPTIASQPLSLRPEACFMYVAAAAFVLLFFVGCGVLLSKRKRKHMKLLSSIEQACDICRLKKLKCSKEKPKCAKCLKNNWECRYSPKTKRSPLTRAHLTEVESRLERLEQLFLLIFPREDLDMILKMDSLQDIKALLTGLFVQDNVNKDAVTDRLASVETDMPLTLRQHRISATSSSEESSNKGQRQLTVSAAAGGSGGSGGSDALDDFDLDMLGSDALDDFDLDMLGSDALDDFDLDMLGSDALDDFDLDMLGS*
pOrtho04	SNIPR	LHD206A	FLAG	N/A	orthoreceptor variant	MALPVTALLLPLALLLHAARPDYKDHDGDYKDHDIDYKDDDDKGSGRQEKVLKSIEETVRKMGVTMETHRSGNEVKVVIKGLHKSQQEQLLKDVLKTANKQGVNVHISFRGDTVTIRVRETTTPAPRPPTPAPTIASQPLSLRPEACFMYVAAAAFVLLFFVGCGVLLSKRKRKHMKLLSSIEQACDICRLKKLKCSKEKPKCAKCLKNNWECRYSPKTKRSPLTRAHLTEVESRLERLEQLFLLIFPREDLDMILKMDSLQDIKALLTGLFVQDNVNKDAVTDRLASVETDMPLTLRQHRISATSSSEESSNKGQRQLTVSAAAGGSGGSGGSDALDDFDLDMLGSDALDDFDLDMLGSDALDDFDLDMLGSDALDDFDLDMLGS*
pOrtho05	SNIPR	LHD278B	FLAG	N/A	orthoreceptor variant	MALPVTALLLPLALLLHAARPDYKDHDGDYKDHDIDYKDDDDKGSGRQEKVLKSIEETVRKMGVRMLTHRGGNAVIVVIEGLHPSQIKQLMQDVIKTAKKQGVTVTITVSGDIVVIMVVVGASDEEQEEARRLVQEIARALQEAKRKGANEEQLEQLLRELLERAEREGTTTPAPRPPTPAPTIASQPLSLRPEACFMYVAAAAFVLLFFVGCGVLLSKRKRKHMKLLSSIEQACDICRLKKLKCSKEKPKCAKCLKNNWECRYSPKTKRSPLTRAHLTEVESRLERLEQLFLLIFPREDLDMILKMDSLQDIKALLTGLFVQDNVNKDAVTDRLASVETDMPLTLRQHRISATSSSEESSNKGQRQLTVSAAAGGSGGSGGSDALDDFDLDMLGSDAL…
pOrtho06	SynNotch	LHD101A	FLAG	N/A	SynNotch orthoreceptor	MALPVTALLLPLALLLHAARPDYKDHDGDYKDHDIDYKDDDDKGSGRQEKVLKSIEETVRKMGVTMETHRSGNEVKVVIKGLHESQQEQLLEDVLRTAEKQGVRVRIRFKGDTVTIVVREILDYSFTGGAGRDIPPPQIEEACELPECQVDAGNKVCNLQCNNHACGWDGGDCSLNFNDPWKNCTQSLQCWKYFSDGHCDSQCNSAGCLFDGFDCQLTEGQCNPLYDQYCKDHFSDGHCDQGCNSAECEWDGLDCAEHVPERLAAGTLVLVVLLPPDQLRNNSFHFLRELSHVLHTNVVFKRDAQGQQMIFPYYGHEEELRKHPIKRSTVGWATSSLLPGTSGGRQRRELDPMDIRGSIVYLEIDNRQCVQSSSQCFQSATDVAAFLGALASLGSLNIP…
pOrtho07	SNIPR	LHD101A	FLAG	N/A	EGFP fusion to orthoreceptor	MALPVTALLLPLALLLHAARPYPYDVPDYAGSGRQEKVLKSIEETVRKMGVTMETHRSGNEVKVVIKGLHESQQEQLLEDVLRTAEKQGVRVRIRFKGDTVTIVVRETTTPAPRPPTPAPTIASQPLSLRPEACFMYVAAAAFVLLFFVGCGVLLSKRKRKHVSKGEELFTGVVPILVELDGDVNGHKFSVSGEGEGDATYGKLTLKFICTTGKLPVPWPTLVTTLTYGVQCFSRYPDHMKQHDFFKSAMPEGYVQERTIFFKDDGNYKTRAEVKFEGDTLVNRIELKGIDFKEDGNILGHKLEYNYNSHNVYIMADKQKNGIKVNFKIRHNIEDGSVQLADHYQQNTPIGDGPVLLPDNHYLSTQSALSKDPNEKRDHMVLLEFVTAAGITLGMDELY…
pOrtho08	SNIPR	LHD101A	FLAG	N/A	original orthoreceptor - cystine mutant	MALPVTALLLPLALLLHAARP
Responders
Plasmid Name	Response Element	Core Promoter	Payload		Key Features	Promoter Sequence	Payload a.a. Sequence
pRay407	4x Gal UAS	ybTATA	mTagBFP2		Standard BFP Reporter	cggagcactgtcctccgaacgtcggagcactgtcctccgaacgtcggagcactgtcctccgaacgtcggagcactgtcctccgaacgGAGCATGTCCTCCGAACGTCGGAGCACTGTCCTCCGAACGactagTCTAGAGGGTATATAATGGGGGCCActagtctactaccagagctcatcgctagcgctaccGGATCgccacc	MSELIKENMHMKLYMEGTVDNHHFKCTSEGEGKPYEGTQTMRIKVVEGGPLPFAFDILATSFLYGSKTFINHTQGIPDFFKQSFPEGFTWERVTTYEDGGVLTATQDTSLQDGCLIYNVKIRGVNFTSNGPVMQKKTLGWEAFTETLYPADGGLEGRNDMALKLVGGSHLIANIKTTYRSKKPAKNLKMPGVYYVDYRLERIKEANNETYVEQHEVAVARYCDLPSKLGHKLN
pDP5097	4x Gal UAS	ybTATA	DARPin 28z CAR		See pDP5093	cggagcactgtcctccgaacgtcggagcactgtcctccgaacgtcggagcactgtcctccgaacgtcggagcactgtcctccgaacgGAGCATGTCCTCCGAACGTCGGAGCACTGTCCTCCGAACGactagTCTAGAGGGTATATAATGGGGGCCActagtctactaccagagctcatcgctagcgctaccGGATCgccacc	MALPVTALLLPLALLLHAARPDYKDDDDKDLGKKLLEAARAGQDDEVRILMANGADVNAKDEYGLTPLYLATAHGHLEIVEVLLKNGADVNAVDAIGFTPLHLAAFIGHLEIAEVLLKHGADVNAQDKFGKTAFDISIGNGNEDLAEILQKLNSALSNSIMYFSHFVPVFLPAKPTTTPAPRPPTPAPTIASQPLSLRPEACRPAAGGAVHTRGLDFWVLVVVGGVLACYSLLVTVAFIIFWVRSKRSRLLHSDYMNMTPRRPGPTRKHYQPYAPPRDFAAYRSRVKFSRSADAPAYQQGQNQLYNELNLGRREEYDVLDKRRGRDPEMGGKPRRKNPQEGLYNELQKDKMAEAYSEIGMKGERRRGKGHDGLYQGLSTATKDTYDALHMQALPPR*
pDP5109	4x Gal UAS	ybTATA	DARPin BBz CAR		See pDP5110	cggagcactgtcctccgaacgtcggagcactgtcctccgaacgtcggagcactgtcctccgaacgtcggagcactgtcctccgaacgGAGCATGTCCTCCGAACGTCGGAGCACTGTCCTCCGAACGactagTCTAGAGGGTATATAATGGGGGCCActagtctactaccagagctcatcgctagcgctaccGGATCgccacc	MALPVTALLLPLALLLHAARPDYKDDDDKDLGKKLLEAARAGQDDEVRILMANGADVNAKDEYGLTPLYLATAHGHLEIVEVLLKNGADVNAVDAIGFTPLHLAAFIGHLEIAEVLLKHGADVNAQDKFGKTAFDISIGNGNEDLAEILQKLNSALSNSIMYFSHFVPVFLPAKPTTTPAPRPPTPAPTIASQPLSLRPEACRPAAGGAVHTRGLDFACDIYIWAPLAGTCGVLLLSLVITLYCSLKRGRKKLLYIFKQPFMRPVQTTQEEDGCSCRFPEEEEGGCELRVKFSRSADAPAYKQGQNQLYNELNLGRREEYDVLDKRRGRDPEMGGKPRRKNPQEGLYNELQKDKMAEAYSEIGMKGERRRGKGHDGLYQGLSTATKDTYDALHMQALPP…
pDP5111	4x Gal UAS	ybTATA	G3 BBz CAR			cggagcactgtcctccgaacgtcggagcactgtcctccgaacgtcggagcactgtcctccgaacgtcggagcactgtcctccgaacgGAGCATGTCCTCCGAACGTCGGAGCACTGTCCTCCGAACGactagTCTAGAGGGTATATAATGGGGGCCActagtctactaccagagctcatcgctagcgctaccGGATCgccacc	MALPVTALLLPLALLLHAARPDYKDDDDKQVQLVQSGGGLVHPGGSLRLSCAASGIDLSLYRMRWYRQAPGKERDLVALITDDGTSYYEDSVKGRFTITRDNPSNKVFLQMNSLKPEDTAVYYCNAETPLSPVNYWGQGTQVTVSTTTPAPRPPTPAPTIASQPLSLRPEACRPAAGGAVHTRGLDFACDIYIWAPLAGTCGVLLLSLVITLYCSLKRGRKKLLYIFKQPFMRPVQTTQEEDGCSCRFPEEEEGGCELRVKFSRSADAPAYKQGQNQLYNELNLGRREEYDVLDKRRGRDPEMGGKPRRKNPQEGLYNELQKDKMAEAYSEIGMKGERRRGKGHDGLYQGLSTATKDTYDALHMQALPPR*
pDP5123	4x Gal UAS	ybTATA	DARPin 28z CAR (Truncated Hinge)		See pDP5095	cggagcactgtcctccgaacgtcggagcactgtcctccgaacgtcggagcactgtcctccgaacgtcggagcactgtcctccgaacgGAGCATGTCCTCCGAACGTCGGAGCACTGTCCTCCGAACGactagTCTAGAGGGTATATAATGGGGGCCActagtctactaccagagctcatcgctagcgctaccGGATCgccacc	MALPVTALLLPLALLLHAARPDYKDDDDKDLGKKLLEAARAGQDDEVRILMANGADVNAKDEYGLTPLYLATAHGHLEIVEVLLKNGADVNAVDAIGFTPLHLAAFIGHLEIAEVLLKHGADVNAQDKFGKTAFDISIGNGNEDLAEILQKLNTTTPAPRPPTPAPTIASQPLSLRPEACRPAAGGAVHTRGLDFWVLVVVGGVLACYSLLVTVAFIIFWVRSKRSRLLHSDYMNMTPRRPGPTRKHYQPYAPPRDFAAYRSRVKFSRSADAPAYQQGQNQLYNELNLGRREEYDVLDKRRGRDPEMGGKPRRKNPQEGLYNELQKDKMAEAYSEIGMKGERRRGKGHDGLYQGLSTATKDTYDALHMQALPPR*
pDP5127	4x Gal UAS	ybTATA	HMW-MAA CAR (225.28)		New CAR for comparison	cggagcactgtcctccgaacgtcggagcactgtcctccgaacgtcggagcactgtcctccgaacgtcggagcactgtcctccgaacgGAGCATGTCCTCCGAACGTCGGAGCACTGTCCTCCGAACGactagTCTAGAGGGTATATAATGGGGGCCActagtctactaccagagctcatcgctagcgctaccGGATCgccacc	MALPVTALLLPLALLLHAARPDYKDDDDKDIELTQSPKFMSTSVGDRVSVTCKASQNVDTNVAWYQQKPGQSPEPLLFSASYRYTGVPDRFTGSGSGTDFTLTISNVQSEDLAEYFCQQYNSYPLTFGGGTKLEIKRAAAEGGGGSGGGGSGGGGSAMAQVKLQQSGGGLVQPGGSMKLSCVVSGFTFSNYWMNWVRQSPEKGLEWIAEIRLKSNNFGRYYAESVKGRFTISRDDSKSSAYLQMINLRAEDTGIYYCTSYGNYVGHYFDHWGQGTTVTVSSTTTPAPRPPTPAPTIASQPLSLRPEACRPAAGGAVHTRGLDFACDIYIWAPLAGTCGVLLLSLVITLYCSLKRGRKKLLYIFKQPFMRPVQTTQEEDGCSCRFPEEEEGGCELRVKFS…
pDP5129	4x Gal UAS	ybTATA	B7-H3 CAR (MGA271)		New CAR for comparison	cggagcactgtcctccgaacgtcggagcactgtcctccgaacgtcggagcactgtcctccgaacgtcggagcactgtcctccgaacgGAGCATGTCCTCCGAACGTCGGAGCACTGTCCTCCGAACGactagTCTAGAGGGTATATAATGGGGGCCActagtctactaccagagctcatcgctagcgctaccGGATCgccacc	MDWIWRILFLVGAATGAHSDYKDDDDKEVQLVESGGGLVQPGGSLRLSCAASGFTFSSFGMHWVRQAPGKGLEWVAYISSDSSAIYYADTVKGRFTISRDNAKNSLYLQMNSLRDEDTAVYYCGRGRENIYYGSRLDYWGQGTTVTVSSGGGGSGGGGSGGGGSDIQLTQSPSFLSASVGDRVTITCKASQNVDTNVAWYQQKPGKAPKALIYSASYRYSGVPSRFSGSGSGTDFTLTISSLQPEDFATYYCQQYNNYPFTFGQGTKLEIKTTTPAPRPPTPAPTIASQPLSLRPEACRPAAGGAVHTRGLDFACDIYIWAPLAGTCGVLLLSLVITLYCRSKRSRLLHSDYMNMTPRRPGPTRKHYQPYAPPRDFAAYRSRVKFSRSADAPAYQQGQN…
pDP5132	4x Gal UAS	ybTATA	CD70 CAR (8G1)		New CAR for comparison	cggagcactgtcctccgaacgtcggagcactgtcctccgaacgtcggagcactgtcctccgaacgtcggagcactgtcctccgaacgGAGCATGTCCTCCGAACGTCGGAGCACTGTCCTCCGAACGactagTCTAGAGGGTATATAATGGGGGCCActagtctactaccagagctcatcgctagcgctaccGGATCgccacc	MALPVTALLLPLALLLHAARPDYKDDDDKQEQLVESGGGVVQPGRSLRLSCAASGFTFSSYGMHWVRQAPGKGLEWVAVTWYDGSNKYYGDSVKGRFTISRDNSKNTLYLQMNSLRAEDTAVYYCARDLLRGVKGYAMDVWGQGTTVTVSSGGGGSGGGGSGGGGSEIVLTQSPGTLSLSPGERATLSCRASQSLRRIYLAWYQQKPGQAPRLLIYDVFDRATGIPDRFSGGGSGTDFTLTISRLEPEDFAVYYCQQYSDSPFTFGPGTKVDIKRAAAFVPVFLPAKPTTTPAPRPPTPAPTIASQPLSLRPEACRPAAGGAVHTRGLDFACDIYIWAPLAGTCGVLLLSLVITLYCNHRNRSKRSRLLHSDYMNMTPRRPGPTRKHYQPYAPPRDFAA…
pDP5133	4x Gal UAS	ybTATA	IL13RA2 CAR (Zetakine)		New CAR for comparison	cggagcactgtcctccgaacgtcggagcactgtcctccgaacgtcggagcactgtcctccgaacgtcggagcactgtcctccgaacgGAGCATGTCCTCCGAACGTCGGAGCACTGTCCTCCGAACGactagTCTAGAGGGTATATAATGGGGGCCActagtctactaccagagctcatcgctagcgctaccGGATCgccacc	MLLLVTSLLLCELPHPAFLLIPDYKDDDDKGPVPPSTALRYLIEELVNITQNQKAPLCNGSMVWSINLTAGMYCAALESLINVSGCSAIEKTQRMLSGFCPHKVSAGQFSSLHVRDTKIEVAQFVKDLLLHLKKLFREGRFKNLSTGPPCPPCPGQPREPQVYTLPPSQEEMTKNQVSLTCLVKGFYPSDIAVEWESNGQPENNYKTTPPVLDSDGSFFLYSRLTVDKSRWQEGNVFSCSVMHEALHNHYTQKSLSLSLGKMFWVLVVVGGVLACYSLLVTVAFIIFWVKRGRKKLLYIFKQPFMRPVQTTQEEDGCSCRFPEEEEGGCELRVKFSRSADAPAYQQGQNQLYNELNLGRREEYDVLDKRRGRDPEMGGKPRRKNPQEGLYNELQKDKMA…
pDP5164	TRE3GS	TRE3GS	mTagBFP2		Also expresses rtTA3	gagtttactccctatcagtgatagagaacgtatgaagagtttactccctatcagtgatagagaacgtatgcagactttactccctatcagtgatagagaacgtataaggagtttactccctatcagtgatagagaacgtatgaccagtttactccctatcagtgatagagaacgtatctacagtttactccctatcagtgatagagaacgtatatccagtttactccctatcagtgatagagaacgtataagctttgcttatgtaaaccagggcgcctataaaagagtgctgattttttgagtaaacttcaattccacaacacttttgtcttataccaactttccgtaccacttcctaccctcgtaaagaattcccgtatacaccggtgcaattctcac…	MSELIKENMHMKLYMEGTVDNHHFKCTSEGEGKPYEGTQTMRIKVVEGGPLPFAFDILATSFLYGSKTFINHTQGIPDFFKQSFPEGFTWERVTTYEDGGVLTATQDTSLQDGCLIYNVKIRGVNFTSNGPVMQKKTLGWEAFTETLYPADGGLEGRNDMALKLVGGSHLIANIKTTYRSKKPAKNLKMPGVYYVDYRLERIKEANNETYVEQHEVAVARYCDLPSKLGHKLN*
pDP1636	4x Gal UAS	ybTATA	4D-5 CAR		See pDP1637	cggagcactgtcctccgaacgtcggagcactgtcctccgaacgtcggagcactgtcctccgaacgtcggagcactgtcctccgaacgGAGCATGTCCTCCGAACGTCGGAGCACTGTCCTCCGAACGactagTCTAGAGGGTATATAATGGGGGCCActagtctactaccagagctcatcgctagcgctaccGGATCgccacc	MALPVTALLLPLALLLHAARPDYKDDDDKDIQMTQSPSSLSASVGDRVTITCRASQDVNTAVAWYQQKPGKAPKLLIYSASFLYSGVPSRFSGSRSGTDFTLTISSLQPEDFATYYCQQHYTTPPTFGQGTKVEIKRTGSTSGSGKPGSGEGSEVQLVESGGGLVQPGGSLRLSCAASGFNIKDTYIHWVRQAPGKGLEWVARIYPTNGYTRYADSVKGRFTISADTSKNTAYLQMNSLRAEDTAVYYCSRWGGDGFYAMDVWGQGTLVTVSSTTTPAPRPPTPAPTIASQPLSLRPEACRPAAGGAVHTRGLDFACDIYIWAPLAGTCGVLLLSLVITLYCSLKRGRKKLLYIFKQPFMRPVQTTQEEDGCSCRFPEEEEGGCELRVKFSRSADAPAY…
pDP1648	4x Gal UAS	ybTATA	FMC63 CD19 CAR		Reference CD19 CAR	cggagcactgtcctccgaacgtcggagcactgtcctccgaacgtcggagcactgtcctccgaacgtcggagcactgtcctccgaacgGAGCATGTCCTCCGAACGTCGGAGCACTGTCCTCCGAACGactagTCTAGAGGGTATATAATGGGGGCCActagtctactaccagagctcatcgctagcgctaccGGATCgccacc	MALPVTALLLPLALLLHAARPDYKDDDDKDIQMTQTTSSLSASLGDRVTISCRASQDISKYLNWYQQKPDGTVKLLIYHTSRLHSGVPSRFSGSGSGTDYSLTISNLEQEDIATYFCQQGNTLPYTFGGGTKLEITGGGGSGGGGSGGGGSEVKLQESGPGLVAPSQSLSVTCTVSGVSLPDYGVSWIRQPPRKGLEWLGVIWGSETTYYNSALKSRLTIIKDNSKSQVFLKMNSLQTDDTAIYYCAKHYYYGGSYAMDYWGQGTSVTVSSTTTPAPRPPTPAPTIASQPLSLRPEACRPAAGGAVHTRGLDFACDIYIWAPLAGTCGVLLLSLVITLYCSLKRGRKKLLYIFKQPFMRPVQTTQEEDGCSCRFPEEEEGGCELRVKFSRSADAPAYKQ…
Constitutive CARs
	Target	Binder	ICD	Promoter	Key Features	a.a. Sequence	Plasmid Sequence
pDP5093	HER2	DARPin	28z	mPGK	Reference Cross-Reactive HER2 CAR	MALPVTALLLPLALLLHAARPDYKDDDDKDLGKKLLEAARAGQDDEVRILMANGADVNAKDEYGLTPLYLATAHGHLEIVEVLLKNGADVNAVDAIGFTPLHLAAFIGHLEIAEVLLKHGADVNAQDKFGKTAFDISIGNGNEDLAEILQKLNSALSNSIMYFSHFVPVFLPAKPTTTPAPRPPTPAPTIASQPLSLRPEACRPAAGGAVHTRGLDFWVLVVVGGVLACYSLLVTVAFIIFWVRSKRSRLLHSDYMNMTPRRPGPTRKHYQPYAPPRDFAAYRSRVKFSRSADAPAYQQGQNQLYNELNLGRREEYDVLDKRRGRDPEMGGKPRRKNPQEGLYNELQKDKMAEAYSEIGMKGERRRGKGHDGLYQGLSTATKDTYDALHMQALPPR*	tggaagggctaattcactcccaaagaagacaagatatccttgatctgtggatctaccacacacaaggctacttccctgattagcagaactacacaccagggccaggggtcagatatccactgacctttggatggtgctacaagctagtaccagttgagccagataaggtagaagaggccaataaaggagagaacaccagcttgttacaccctgtgagcctgcatgggatggatgacccggagagagaagtgttagagtggaggtttgacagccgcctagcatttcatcacgtggcccgagagctgcatccggagtacttcaagaactgctgatatcgagcttgctacaagggactttccgctggggactttccagggaggcgtggcctgggcgggactg…
pDP5095	HER2	DARPin	28z	mPGK	Truncated Hinge: Improved cytotoxicity; decreased off-target toxicity	MALPVTALLLPLALLLHAARPDYKDDDDKDLGKKLLEAARAGQDDEVRILMANGADVNAKDEYGLTPLYLATAHGHLEIVEVLLKNGADVNAVDAIGFTPLHLAAFIGHLEIAEVLLKHGADVNAQDKFGKTAFDISIGNGNEDLAEILQKLNTTTPAPRPPTPAPTIASQPLSLRPEACRPAAGGAVHTRGLDFWVLVVVGGVLACYSLLVTVAFIIFWVRSKRSRLLHSDYMNMTPRRPGPTRKHYQPYAPPRDFAAYRSRVKFSRSADAPAYQQGQNQLYNELNLGRREEYDVLDKRRGRDPEMGGKPRRKNPQEGLYNELQKDKMAEAYSEIGMKGERRRGKGHDGLYQGLSTATKDTYDALHMQALPPR*	tggaagggctaattcactcccaaagaagacaagatatccttgatctgtggatctaccacacacaaggctacttccctgattagcagaactacacaccagggccaggggtcagatatccactgacctttggatggtgctacaagctagtaccagttgagccagataaggtagaagaggccaataaaggagagaacaccagcttgttacaccctgtgagcctgcatgggatggatgacccggagagagaagtgttagagtggaggtttgacagccgcctagcatttcatcacgtggcccgagagctgcatccggagtacttcaagaactgctgatatcgagcttgctacaagggactttccgctggggactttccagggaggcgtggcctgggcgggactg…
pDP5110	HER2	DARPin	BBz	mPGK	Slightly modulated toxicity compared to 5093	MALPVTALLLPLALLLHAARPDYKDDDDKDLGKKLLEAARAGQDDEVRILMANGADVNAKDEYGLTPLYLATAHGHLEIVEVLLKNGADVNAVDAIGFTPLHLAAFIGHLEIAEVLLKHGADVNAQDKFGKTAFDISIGNGNEDLAEILQKLNSALSNSIMYFSHFVPVFLPAKPTTTPAPRPPTPAPTIASQPLSLRPEACRPAAGGAVHTRGLDFACDIYIWAPLAGTCGVLLLSLVITLYCSLKRGRKKLLYIFKQPFMRPVQTTQEEDGCSCRFPEEEEGGCELRVKFSRSADAPAYKQGQNQLYNELNLGRREEYDVLDKRRGRDPEMGGKPRRKNPQEGLYNELQKDKMAEAYSEIGMKGERRRGKGHDGLYQGLSTATKDTYDALHMQALPP…	tggaagggctaattcactcccaaagaagacaagatatccttgatctgtggatctaccacacacaaggctacttccctgattagcagaactacacaccagggccaggggtcagatatccactgacctttggatggtgctacaagctagtaccagttgagccagataaggtagaagaggccaataaaggagagaacaccagcttgttacaccctgtgagcctgcatgggatggatgacccggagagagaagtgttagagtggaggtttgacagccgcctagcatttcatcacgtggcccgagagctgcatccggagtacttcaagaactgctgatatcgagcttgctacaagggactttccgctggggactttccagggaggcgtggcctgggcgggactg…
pDP5112	Mesothelin	Nanobody	BBz	mPGK	High toxicity in vivo	MALPVTALLLPLALLLHAARPDYKDDDDKQVQLVQSGGGLVHPGGSLRLSCAASGIDLSLYRMRWYRQAPGKERDLVALITDDGTSYYEDSVKGRFTITRDNPSNKVFLQMNSLKPEDTAVYYCNAETPLSPVNYWGQGTQVTVSTTTPAPRPPTPAPTIASQPLSLRPEACRPAAGGAVHTRGLDFACDIYIWAPLAGTCGVLLLSLVITLYCSLKRGRKKLLYIFKQPFMRPVQTTQEEDGCSCRFPEEEEGGCELRVKFSRSADAPAYKQGQNQLYNELNLGRREEYDVLDKRRGRDPEMGGKPRRKNPQEGLYNELQKDKMAEAYSEIGMKGERRRGKGHDGLYQGLSTATKDTYDALHMQALPPR*	tggaagggctaattcactcccaaagaagacaagatatccttgatctgtggatctaccacacacaaggctacttccctgattagcagaactacacaccagggccaggggtcagatatccactgacctttggatggtgctacaagctagtaccagttgagccagataaggtagaagaggccaataaaggagagaacaccagcttgttacaccctgtgagcctgcatgggatggatgacccggagagagaagtgttagagtggaggtttgacagccgcctagcatttcatcacgtggcccgagagctgcatccggagtacttcaagaactgctgatatcgagcttgctacaagggactttccgctggggactttccagggaggcgtggcctgggcgggactg…
pDP1637	HER2	scFv 4D5-8	BBz	mPGK	Reference Human-Specific HER2 CAR	MALPVTALLLPLALLLHAARPDYKDDDDKDIQMTQSPSSLSASVGDRVTITCRASQDVNTAVAWYQQKPGKAPKLLIYSASFLYSGVPSRFSGSRSGTDFTLTISSLQPEDFATYYCQQHYTTPPTFGQGTKVEIKRTGSTSGSGKPGSGEGSEVQLVESGGGLVQPGGSLRLSCAASGFNIKDTYIHWVRQAPGKGLEWVARIYPTNGYTRYADSVKGRFTISADTSKNTAYLQMNSLRAEDTAVYYCSRWGGDGFYAMDVWGQGTLVTVSSTTTPAPRPPTPAPTIASQPLSLRPEACRPAAGGAVHTRGLDFACDIYIWAPLAGTCGVLLLSLVITLYCSLKRGRKKLLYIFKQPFMRPVQTTQEEDGCSCRFPEEEEGGCELRVKFSRSADAPAY…	tggaagggctaattcactcccaaagaagacaagatatccttgatctgtggatctaccacacacaaggctacttccctgattagcagaactacacaccagggccaggggtcagatatccactgacctttggatggtgctacaagctagtaccagttgagccagataaggtagaagaggccaataaaggagagaacaccagcttgttacaccctgtgagcctgcatgggatggatgacccggagagagaagtgttagagtggaggtttgacagccgcctagcatttcatcacgtggcccgagagctgcatccggagtacttcaagaactgctgatatcgagcttgctacaagggactttccgctggggactttccagggaggcgtggcctgggcgggactg…
Ligand Expression
Ligand Name	Reference number	oligomeric state	AA seq
101A	L5	C10inactive	GRQEKVLKSIEETVRKMGVTMETHRSGNEVKVVIKGLHIKQQRQLYRDVRETSKKQGVETEIEVEGDTVTIVVRE
274A-101A	L12	C1-active	NTHFIVVHGSEDAAQLAEELVREISKKEGTEVRFEKKDGLLSIEVKNLSEERQREIQKALQLVQDVANAERVVRERPGSNLAKKALEIILRAAEELAKLDLKASLKAAVRAAEKVVREQPGSNLAKKALEIILRAAEELAKLPDPEALKEAVKAAEKVVREQPGSELAKKALEIIERAAEELKKSPDPEAQKEAKKAEQKVREE
C2-scaffold-101A	L15	C2	TREEIIRELARSLAEQAELTARLERLLRELERLQREGSSDEDVRELLREIKELVREILKLIAEQILLIAELLLAAIRSEAAELALRAIREAIELCKRSTDEELCQLLLRLALLLMELALLYPDSEAAKLALKAALEAIELCKQSTDEELCEELVKLAQKLIELAKRYPDSEAAKLALKAALEAIELCKQSTDEELCEELVKLAQKLIELAKRYPDSEEAKRALKEAKELIEQCKESTDEDECRELVKRAEELIREAKEGSGRQEKVLKSIEETVRKMGVTMETHRSGNEVKVVIKGLHIKQQRQLYRDVRETSKKQGVETEIEVEGDTVTIVVRE
C4-71-8-1-101A	L21	C4	PEEILERARESLERAREASERGDEEEFRKAAEKALELAKRLVEQAKKEGDPWMVMWAALVALWVALLALRNGDKEVFKKAAESALEVAKRLVEVASKEGDPEMVLLAAWVALFVAWLAWLFGDKEVFKKAAESALEVAKRLVEVASKEGDPELVEEAAKVAEEVEKLAEKQGDEEVREKAWETWMEVWLLWLEVRLRKGGGGSGRQEKVLKSIEETVRKMGVTMETHRSGNEVKVVIKGLHIKQQRQLYRDVRETSKKQGVETEIEVEGDTVTIVVRE
C8-71-7-1-101A	L23	C8	PEEILERAKESLERAREASERGDEEEFRKAAEKALELAKRLVEQAKKEGDPELVLEAARVALWVAELAAKNGDKEVFKKAAESALEVAKRLVEVASKEGDPDLVAWAALVALWVAFLAFLNGDKEVFKKAAESALEVAKALMEVAMKVGAPWLVELAIAVARAVWLLAELFGDEEVRRRAEAFEIILRIAAIAVKAWLGGGGSGRQEKVLKSIEETVRKMGVTMETHRSGNEVKVVIKGLHIKQQRQLYRDVRETSKKQGVETEIEVEGDTVTIVVRE
C6-71-101A	L25	C6	PEEILERAKESLERAKEAFERGDEEEFRKAAEKALELAKRLVEQAKKEGDPELVFEAARVALWVAWLAAWFGDKEVFKKAAESALEVAKRLVEVAKEEGDPELVLKAAFVALLVAIMAVILGDKEVFKKAAESALEVAKRLVEIAAREGDPELVEEAAKVAELVRELAKLMGDEEVYEKARETAREVRLFLLFVRIWEGGGGSGRQEKVLKSIEETVRKMGVTMETHRSGNEVKVVIKGLHIKQQRQLYRDVRETSKKQGVETEIEVEGDTVTIVVRE
LHD29A_53_101A	L17	pseudo C2	TWQWVLINISEEARQLIEKAVRAISKKEGTEVHFEKDDGVLHIRVKNLHEKRAREIHKVAKLILEVAAAERIVRERPGSNLAKKALEIILRAAEELAKADVDAALEAAVRAAEKVVREQPGSNLAKKALEIILRAAEELAKLPDPEALKEAVKAAEKVVREQPGSNLAKKALEIILRAAAALANLPDPESRKEADKAADKVRREQPGSELAVVAAIISAVARMGVKMELHPSGNEVKVVIKGLHIKQQRQLYRDVREAAKKAGVEVEIEVEGDTVTIVVRG
Flex20-101A	L18	EndoTAG	MVDARLLLLIWEAKELLERGNPEEARKVLEEAREIAERNNNEELLKELEVLLEKLEGGSTERRVIQVLEQILEDEDPEVVEKMLEILLEILEEAGDPARKLVEEILRVVRKNLEEARELVRRLSG
LHD29B_DHR53_AB_A	L19	pseudo C2 tuner	SSIFLLSNVDESARQLAEELVREISKKEGTEVRFEKDDGFLTIEVKNLSEERLREIARALQLIVDVANAERVVRERPGSNLAKKALEIILRAAEELAKLPLKASLKAAVIAAELVVREQPGSNLAKKALEIILRAAEELAKLPDPEALKEAVKAAEKVVREQPGSELAKKALEIIERAAEELKKSPDPEAQKEAKKAEQKVREERPGS
C6-79-101A		C6	DEEEARELEERAREAAKRAIEAAKRTGDPRVRELAEELVKLAIWAAVEVWLDPSSSDVNEALKLIVEAIEAAVRALEAAERTGDPEVRELARELVRLAVEAAEEVQRNPSSSDVNEALKLIVIAIEAAVRALEAAERTGDPEVRELARELVRLAVEAAEEVQRNPSSEEVNEALRKIIKLILFAVMVLELAEEIGDPTWREMARRAVREAVELAEEVQRDPSGWLGHGSGRQEKVLKSIEETVRKMGVTMETHRSGNEVKVVIKGLHIKQQRQLYRDVRETSKKQGVETEIEVEGDTVTIVVRE
C6-79-275A		C6	DEEEARELEERAREAAKRAIEAAKRTGDPRVRELAEELVKLAIWAAVEVWLDPSSSDVNEALKLIVEAIEAAVRALEAAERTGDPEVRELARELVRLAVEAAEEVQRNPSSSDVNEALKLIVIAIEAAVRALEAAERTGDPEVRELARELVRLAVEAAEEVQRNPSSEEVNEALRKIIKLILFAVMVLELAEEIGDPTWREMARRAVREAVELAEEVQRDPSGWLGHGSGRQEKVLKSIEETVRKMGVEMLTFRAGNAVIVVIRGLHPEQAKQLLRDVSQTAHKQGVTVTLTFHGDVVFILVLVGASEEEQKHMQERIQELARIIHEAKRRGVSEEQLREIAEKMAKEIQEWG
C6-79-298B		C6	DEEEARELEERAREAAKRAIEAAKRTGDPRVRELAEELVKLAIWAAVEVWLDPSSSDVNEALKLIVEAIEAAVRALEAAERTGDPEVRELARELVRLAVEAAEEVQRNPSSSDVNEALKLIVIAIEAAVRALEAAERTGDPEVRELARELVRLAVEAAEEVQRNPSSEEVNEALRKIIKLILFAVMVLELAEEIGDPTWREMARRAVREAVELAEEVQRDPSGWLGHGSSHSFILGQASEEARQEIEEVVEAISRKLGTEVRFEKKDGTLHIEVKNLHDEYAQLIADAILLIILAQESDDSEAKKVARLALEIVAQLPNTELAHEALKLAEEALKSTDSEALKVVYLALRIVQQLPDTELAREALELAKEAVKSTDQEALKSVYEALQRVQDKPNTEEA…
C6-79-206A		C6	DEEEARELEERAREAAKRAIEAAKRTGDPRVRELAEELVKLAIWAAVEVWLDPSSSDVNEALKLIVEAIEAAVRALEAAERTGDPEVRELARELVRLAVEAAEEVQRNPSSSDVNEALKLIVIAIEAAVRALEAAERTGDPEVRELARELVRLAVEAAEEVQRNPSSEEVNEALRKIIKLILFAVMVLELAEEIGDPTWREMARRAVREAVELAEEVQRDPSGWLGHGSTDELLERLRQLFEELHERGTEIVVEVHINGRKTEIEVQGIDKRLLKIILEVIREEIEREGSSEVEVNVHSGGQTWTFNEK
C6-79-278B		C6	DEEEARELEERAREAAKRAIEAAKRTGDPRVRELAEELVKLAIWAAVEVWLDPSSSDVNEALKLIVEAIEAAVRALEAAERTGDPEVRELARELVRLAVEAAEEVQRNPSSSDVNEALKLIVIAIEAAVRALEAAERTGDPEVRELARELVRLAVEAAEEVQRNPSSEEVNEALRKIIKLILFAVMVLELAEEIGDPTWREMARRAVREAVELAEEVQRDPSGWLGHGSTVTFDITNIDWKSAELIMLAVYDIAQQEGTDVTFSFKEGELQITVKNLHEKWKRLIEMLIEACRRAQDPDPESLKEAVRIAEELVRLHPGNPLARAALKVILTAAEELAKLPDPEALKEAVKAAEKVVREQPGSNLAKKALEIILRAAEELAKLPDPEALKEAVKAAEKV…
C6-79-101A-mcherrry		C6	DEEEARELEERAREAAKRAIEAAKRTGDPRVRELAEELVKLAIWAAVEVWLDPSSSDVNEALKLIVEAIEAAVRALEAAERTGDPEVRELARELVRLAVEAAEEVQRNPSSSDVNEALKLIVIAIEAAVRALEAAERTGDPEVRELARELVRLAVEAAEEVQRNPSSEEVNEALRKIIKLILFAVMVLELAEEIGDPTWREMARRAVREAVELAEEVQRDPSGWLGHGSGRQEKVLKSIEETVRKMGVTMETHRSGNEVKVVIKGLHIKQQRQLYRDVRETSKKQGVETEIEVEGDTVTIVVREGSMVSKGEEDNMAIIKEFMRFKVHMEGSVNGHEFEIEGEGEGRPYEGTQTAKLKVTKGGPLPFAWDILSPQFMYGSKAYVKHPADIPDYLKLSFP…
