## Supplementary Table 3 for "Engineered Receptors for Soluble Cell-to-Cell Communication"

### Sheet: Sheet1
Description	Working Name	Full Name	Source
anti-TGFβ	4B9	PET1074B9	Patent US20140127230A1
anti-TGFβ	G12	PET1073G12	Patent US20140127230A1
anti-TGFβ	A10	PET1287A10	Patent US20140127230A1
anti-VEGFα	G6-23	G6-23	Liang et al 10.1074/jbc.M508199200
anti-VEGFα	YADS2	YADS2	Patent US9018357B2
anti-VEGFα	YADS3	YADS3	Patent US9018357B2
anti-VEGFα	B20-4.1	B20-4.1	Liang et al 10.1074/jbc.M508199200
anti-FGF2	HuGAL-F2	HuGAL-F2	Patent US20150110788A1
anti-IFNy	D9D10	D9D10	Patent US006830752B2
Transactivation Domain	GR	Glucocorticoid Receptor TAD (tau) (Minimized)	AddGene 89105
Transactivation Domain	VPR	VP64-p65AD-RelA	AddGene 63800
Transactivation Domain	MiniVPR	Mini VP64-p65AD-RelA	AddGene 140220
anti-HER2 DARPin	DARPin	H10-2-G3	Zahnd et al 10.1016/j.jmb.2007.03.028
anti-Mesothelin Nanobody	A1	Nb A1	Prantner et al 10.1166/jbn.2015.2063
Humanized DNA Binding Domain	ZF6	ZF6	Li et al 10.1126/science.ade015
HMW-MAA CAR	HMW-MAA CAR	225.28	Patent US20190388468A1
B7-H3 CAR	B7-H3 CAR	MGA271	Patent WO2021207171A1
CD70 CAR	CD70 CAR	8G1	Patent US11046775B2
IL13RA2 CAR	IL13RA2 CAR	Zetakine	Patent US20210017246A1
