## Supplementary Table 4 for "Engineered Receptors for Soluble Cell-to-Cell Communication"

### Sheet: Sheet1
Target	Mono/Poly - Isotype	Clone	Conjugation	Product number	Supplier
MYC Tag	Mono-mouse IgG2a	9B11	AF647	2233S	CellSignaling
FLAG Tag	Mono-rabbit IgG2a	L5	PE	637310	Biolegend
V5 Tag	Mono-mouse IgG2b	TCM5	PE	12-6796-42	eBioscience
