## Supplementary Table 5 for "Engineered Receptors for Soluble Cell-to-Cell Communication"

### Sheet: Sheet1
Name	Species	Manufacturer	Catalog #	Reconstitution Buffer	Stock Concentration
TGF-β1	Human	R&D Systems	7754-BH-005	RB04	100 μg/mL
TGF-β2	Human	R&D Systems	302-B2-002	RB04	20 μg/mL
TGF-β3	Human	R&D Systems	243-B3-002	RB04	20 μg/mL
TGF-β1	Mouse	R&D Systems	7666-MB-005	RB04	50 μg/mL
TGF-β1 (Latent)	Human	R&D Systems	299-LT-005	N/A (sold as suspension)	Batch-specific
VEGF-α	Human	R&D Systems	293-VE-010	RB02	100 μg/mL
VEGF-α	Mouse	R&D Systems	493-MV-005	RB02	50 μg/mL
FGF-2	Human	R&D Systems	233-FB-010	RB02	100 μg/mL
IFN-γ	Human	BD Biosciences	BD-554617	Human album 10 mg/mL carrier	500 μg/mL
