## Supplementary Table 6 for "Engineered Receptors for Soluble Cell-to-Cell Communication"

### Sheet: Sheet1
Compound	Manufacturer	Catalog #	Working Concentration	Vehicle Concentration (% DMSO)
DAPT	Cell Signaling Technology, Inc.	15020S	10 μM	0.04
GI 254023X	Selleck Chemical Llc	S8660	10 μM	0.1
Chloroquine	Fisher Scientific	502029245	100 μM or 25 μM	0.2 or 0.05
